# Estimating heritability explained by local ancestry and evaluating stratification bias in admixture mapping from summary statistics

**DOI:** 10.1101/2023.04.10.536252

**Authors:** Tsz Fung Chan, Xinyue Rui, David V. Conti, Myriam Fornage, Mariaelisa Graff, Jeffrey Haessler, Christopher Haiman, Heather M. Highland, Su Yon Jung, Eimear Kenny, Charles Kooperberg, Loic Le Marchland, Kari E. North, Ran Tao, Genevieve Wojcik, Christopher R. Gignoux, PAGE Consortium, Charleston W. K. Chiang, Nicholas Mancuso

## Abstract

The heritability explained by local ancestry markers in an admixed population  provides crucial insight into the genetic architecture of a complex disease or trait. Estimation of  can be susceptible to biases due to population structure in ancestral populations. Here, we present a novel approach, Heritability estimation from Admixture Mapping Summary STAtistics (HAMSTA), which uses summary statistics from admixture mapping to infer heritability explained by local ancestry while adjusting for biases due to ancestral stratification. Through extensive simulations, we demonstrate that HAMSTA  estimates are approximately unbiased and are robust to ancestral stratification compared to existing approaches. In the presence of ancestral stratification, we show a HAMSTA-derived sampling scheme provides a calibrated family-wise error rate (FWER) of ∼5% for admixture mapping, unlike existing FWER estimation approaches. We apply HAMSTA to 20 quantitative phenotypes of up to 15,988 self-reported African American individuals in the Population Architecture using Genomics and Epidemiology (PAGE) study. We observe  in the 20 phenotypes range from 0.0025 to 0.033 (mean ), which translates to  ranging from 0.062 to 0.85 (mean ). Across these phenotypes we find little evidence of inflation due to ancestral population stratification in current admixture mapping studies (mean inflation factor of 0.99 +/-0.001). Overall, HAMSTA provides a fast and powerful approach to estimate genome-wide heritability and evaluate biases in test statistics of admixture mapping studies.
