## Supplementary Table 1 for "Estimating heritability explained by local ancestry and evaluating stratification bias in admixture mapping from summary statistics"

### Sheet: Supplementary table
		HAMSTA									LDSC				GCTA		BOLT-REML
N	Phenotype	h2𝛾	se	h2 (FSTC=0.115)	se	h2 (FSTC=0.169)	se	p	intercept	se	h2𝛾	se	intercept	se	h2𝛾	se	h2𝛾	se	Phenotype Catagories	lambda_GC
15966	BMI	0.0167	0.00341	0.4219	0.0863	0.287587	0.0587228	5.22e-15	0.9983	0.00306	0.0053	0.0071	1.7603	0.4573	0.01539	0.003373	0.012792	0.002817	Antropometric traits	2.276
15988	Height	0.0334	0.00335	0.8456	0.08471	0.575173	0.0576896	0	0.9943	0.00436	0.0225	0.0116	1.9509	0.7348	0.030906	0.004906	0.025373	0.004073	Antropometric traits	3.906
9852	waist-to-hip ratio	0.007	0.00228	0.1776	0.05766	0.120545	0.0392633	0.00932	0.9981	0.00521	0.0065	0.0103	1.0334	0.4514	NaN	NaN	0.005465	0.002653	Antropometric traits	1.344
10455	Diastolic blood pressure	0.0061	0.00443	0.1536	0.11226	0.105047	0.076288	0.0356	0.9773	0.00402	-0.0022	0.0077	1.2829	0.345	0.004638	0.003017	0.003636	0.002382	Cardiovascular	1.338
10456	Systolic blood pressure	0.0025	0.00368	0.0622	0.0933	0.0430519	0.0633724	0.393	0.9794	0.00811	-0.0124	0.0069	1.6209	0.3384	0.001719	0.002638	0.001481	0.002107	Cardiovascular	1.018
3509	PR interval	0.0182	0.01373	0.46	0.34763	0.313418	0.236441	0.0249	0.9887	0.00742	0.0236	0.0214	0.866	0.3021	0.016565	0.008944	0.014328	0.0076	Cardiovascular	1.026
3394	QRS interval	0.0122	0.01054	0.3094	0.26688	0.210093	0.181507	0.108	0.9769	0.0051	0.0337	0.017	0.6637	0.2456	0.008289	0.007787	0.006605	0.006447	Cardiovascular	1.031
3467	QT interval	0.0124	0.01083	0.3134	0.27415	0.213537	0.186501	0.109	0.9911	0.00621	0.0317	0.0152	0.6895	0.2077	NaN	NaN	0.009837	0.006933	Cardiovascular	1.16
5795	Fasting glucose	0.0046	0.00563	0.1157	0.14258	0.0792155	0.0969529	0.317	0.9921	0.00575	0.0031	0.0135	1.0191	0.3329	0.003214	0.004129	0.003175	0.003758	Metabolic	1.079
5582	Fasting insulin	0.0066	0.00501	0.1664	0.12677	0.113657	0.086276	0.162	0.9918	0.00624	0.0062	0.0099	0.9953	0.2287	0.005498	0.004597	0.004814	0.004091	Metabolic	1.191
8104	CRP	0.0229	0.00814	0.5806	0.20623	0.394355	0.140177	2.61e-09	0.9983	0.00502	0.0278	0.0129	0.8567	0.433	0.018823	0.005136	0.015784	0.004402	Hematological	1.856
3413	MCHC	0.0175	0.00806	0.4437	0.20412	0.301363	0.138799	0.0549	0.9763	0.00503	-0.0222	0.0163	1.4889	0.2417	0.012815	0.009155	0.00998	0.007131	Hematological	1.275
3382	Platelet count	0.0149	0.00323	0.3768	0.08179	0.256589	0.0556231	0.0688	0.978	0.00631	0.0175	0.0179	0.9032	0.2437	0.012945	0.008933	0.00984	0.006894	Hematological	1.298
7653	eGFR	0.013	0.00671	0.3287	0.16988	0.22387	0.115551	0.00152	0.9707	0.00529	-0.0062	0.0097	1.5207	0.321	0.007864	0.00422	0.006376	0.003417	Kidney	1.352
11968	Cigaretes per day	0.0074	0.00243	0.1878	0.06155	0.127434	0.0418465	0.00075	1.0083	0.00586	0.0117	0.0064	0.865	0.3102	NaN	NaN	0.006225	0.002433	Other	1.454
11363	Coffee cup per day	0.0073	0.00302	0.185	0.07652	0.125712	0.0520067	0.00279	1.0103	0.00638	0.0084	0.0077	0.9723	0.3743	0.005969	0.002703	0.005077	0.002353	Other	1.45
9435	HDL	0.0148	0.00478	0.3743	0.12098	0.254867	0.0823152	1.69e-07	0.9793	0.00485	0.0327	0.0092	0.4024	0.3074	NaN	NaN	0.009019	0.003067	Lipid/lipoprotein	1.502
9061	LDL	0.0136	0.00609	0.3439	0.15422	0.234202	0.104874	3.98e-06	0.9861	0.0058	0.012	0.0104	1.1448	0.334	0.011499	0.003873	0.0097	0.003281	Lipid/lipoprotein	1.538
9330	Triglycerides	0.016	0.004	0.4051	0.10135	0.275532	0.068883	6.51e-07	1.0043	0.00561	0.0371	0.0073	0.1801	0.2329	0.014112	0.004282	0.011729	0.003591	Lipid/lipoprotein	1.65
9484	Total Cholesterol	0.0203	0.00633	0.5127	0.16026	0.349581	0.109007	1.31e-10	0.9928	0.00666	0.0154	0.0109	1.2832	0.3529	0.017728	0.004564	0.014705	0.003825	Lipid/lipoprotein	1.864
